# Non-genetic differences underlie variability in proliferation among esophageal epithelial clones

**DOI:** 10.1101/2023.05.31.543080

**Authors:** Raúl A. Reyes Hueros, Rodrigo A. Gier, Sydney M. Shaffer

## Abstract

The growth potential of individual epithelial cells is a key determinant of tissue development, homeostasis, and disease progression. Although it is known that epithelial progenitor cells vary in their proliferative capacity, the cell states underlying these differences are yet to be uncovered. Here we performed clonal tracing through imaging and cellular barcoding of an in vitro model of esophageal epithelial cells (EPC2-hTERT). We found that individual clones possess unique growth and differentiation capacities, with a subset of clones growing exponentially. Further, we discovered that this proliferative potential for a clone is heritable through cell division and can be influenced by extrinsic cues from neighboring cells. Combining barcoding with single-cell RNA-sequencing (scRNA-seq), we identified the cellular states associated with the highly proliferative clones, which include genes in the WNT and PI3K pathways. Importantly, we also identified a subset of cells resembling the highly proliferative cell state in the healthy human esophageal epithelium and, to a greater extent, in esophageal squamous cell carcinoma (ESCC). These findings highlight the physiological relevance of our cell line model, providing insights into the behavior of esophageal epithelial cells during homeostasis and disease.
