## Supplementary Table 2 for "Non-genetic differences underlie variability in proliferation among esophageal epithelial clones"

	p_val	avg_log2FC	pct.1	pct.2	p_val_adj	diffexpressed	delabel	log_p_val
PSMA7	0	0.584106063264756	1	1	0	UP	PSMA7	-Inf
SFRP1	4.66470995695599e-266	1.07001593990832	0.889	0.572	1.70733049134546e-261	UP	SFRP1	-265.331175354706
YWHAB	4.0172214148002e-258	0.426016096323885	1	1	1.47034321003102e-253	UP	YWHAB	-257.396074230858
DKK1	5.45829538883596e-254	1.8651971351536	0.878	0.514	1.99779069526785e-249	UP	DKK1	-253.262942965135
EIF6	1.82696674085939e-206	0.474348539104052	1	1	6.68688096821945e-202	UP	EIF6	-205.738269358719
RPS21	1.35349654547077e-198	0.44804451184264	1	1	4.95393270607757e-194	UP	NA	-197.868542848342
SNRPB	4.97535428512882e-193	0.510092885005023	1	1	1.8210294219e-188	UP	NA	-192.303175988567
CPNE1	1.89223179268536e-175	0.469050874885757	0.983	0.917	6.9257575844077e-171	UP	NA	-174.723025664912
HSP90AB1	2.62754083198096e-168	0.492445049925968	1	1	9.61706219913351e-164	UP	NA	-167.580450526312
PPDPF	8.42511945912896e-168	0.362927534544867	1	1	3.08367797323579e-163	NO	NA	-167.074423932584
NOP56	1.24773206440053e-164	0.51612717529373	0.998	0.978	4.56682412891237e-160	UP	NA	-163.903878664209
RANBP1	6.82822314120771e-156	0.519419146970944	1	1	2.49919795191343e-151	UP	NA	-155.165692294908
RPN2	5.69700225979675e-154	0.412218719954864	0.995	0.969	2.08515979710821e-149	UP	NA	-153.244353608274
HSP90AA1	5.02233124801374e-151	0.590074645974884	1	1	1.83822346008551e-146	UP	NA	-150.299094646772
HSP90B1	1.1543049443964e-150	0.690830929161748	1	0.999	4.22487152698527e-146	UP	NA	-149.937679444063
HSPD1	2.13407286289646e-149	0.51494906913064	1	0.999	7.81092008548733e-145	UP	NA	-148.670790756695
SNX5	6.30794933329091e-147	0.423340494573397	0.987	0.95	2.30877253547781e-142	UP	SNX5	-146.200111803669
KRT18	3.38574799343154e-138	0.600740860569082	0.999	0.998	1.23921762307588e-133	UP	NA	-137.470345370248
ADRM1	2.3106151829206e-136	0.413213163503348	0.997	0.994	8.45708263100771e-132	UP	NA	-135.63627237726
TUBB4B	6.08016029796246e-133	0.583747731027321	1	0.999	2.22539947065724e-128	UP	NA	-132.216084970793
HNRNPD	1.6335225866933e-126	0.462247794655366	1	0.994	5.97885601955616e-122	UP	NA	-125.786874856163
XRN2	8.80503289069846e-124	0.367168273783929	0.997	0.997	3.22273008832454e-119	NO	NA	-123.055269017411
RAB5IF	4.40022875036045e-122	0.357348392476616	1	1	1.61052772491943e-117	NO	NA	-121.356524745687
NCL	1.08763197642853e-120	0.504367941909453	1	1	3.98084179692607e-116	UP	NA	-119.96351803262
MRPS26	1.05578377726958e-118	0.389708174432681	0.991	0.979	3.86427420318439e-114	NO	NA	-117.976425015471
EIF2S2	1.06851685912105e-118	0.344278929876463	1	1	3.91087855606897e-114	NO	NA	-117.971218621122
TUBB	1.11356719528934e-116	0.41339160966439	1	1	4.07576729147851e-112	UP	NA	-115.953283571479
PTMA	7.85977522204516e-116	0.391654476167736	1	1	2.87675632902075e-111	NO	NA	-115.104589873963
LY6K	1.1244432208488e-114	0.431455619429303	0.998	0.986	4.11557463262868e-110	UP	NA	-113.949062469525
TUBA1B	1.45628792070048e-114	0.55901587119064	1	0.999	5.33015941855582e-110	UP	NA	-113.836752752764
FST	2.79100470038957e-112	1.00222805371823	0.993	0.946	1.02153563038959e-107	UP	NA	-111.554239432106
NXT1	2.05912540894327e-111	0.364188211255167	0.953	0.851	7.53660490927328e-107	NO	NA	-110.686317202312
SNRPB2	3.58112938482672e-111	0.364609863710968	0.995	0.98	1.31072916614043e-106	NO	NA	-110.445979987812
PTPN1	2.13761652241053e-110	0.372614567716031	0.985	0.953	7.82389023367479e-106	NO	NA	-109.670070202373
CSE1L	1.21749630843793e-108	0.356163533088255	0.948	0.858	4.45615823851366e-104	NO	NA	-107.914532346933
MYBL2	2.07996071212397e-107	0.388222830359628	0.668	0.355	7.61286420244494e-103	NO	NA	-106.681944868243
STMN1	1.5412829971783e-104	0.601756968687108	0.985	0.922	5.6412498979723e-100	UP	NA	-103.812117612528
TINAGL1	2.00495683522586e-104	0.382001832950898	0.989	0.934	7.33834251261016e-100	NO	NA	-103.697894972882
CTNNAL1	8.21288467344919e-102	0.406504482066687	0.981	0.945	3.00599791932914e-97	UP	NA	-101.085504275558
RRBP1	1.37487347427824e-101	0.361398490908124	0.998	0.984	5.03217440320579e-97	NO	NA	-100.861737266889
TNFRSF6B	2.21713880680826e-100	0.452224398473581	0.876	0.695	8.11494974679891e-96	UP	NA	-99.6542071164733
TOP1	6.7241152463681e-100	0.345427490900291	0.998	0.995	2.46109342132319e-95	NO	NA	-99.1723648516822
THBS1	1.20115683233022e-99	0.60807024121306	0.997	0.98	4.39635412201182e-95	UP	NA	-98.9204002840469
ARHGAP29	3.0094915207455e-99	0.415955868221876	0.908	0.766	1.10150399150806e-94	UP	NA	-98.5215068759639
NPM1	8.91119805235999e-99	0.348801669989121	1	1	3.26158759914428e-94	NO	NA	-98.050063903982
HSPE1	6.0091230308792e-98	0.374152770090748	1	1	2.1993991205321e-93	NO	NA	-97.2211889041437
CALR	2.04040772716225e-97	0.561081979033537	1	1	7.46809632218654e-93	UP	NA	-96.6902830404351
HMGB1	4.2118742429365e-92	0.455089123157684	1	1	1.54158809165719e-87	UP	NA	-91.3755246043465
PDIA6	7.63240126370381e-91	0.346918046635599	1	0.999	2.79353518652823e-86	NO	NA	-90.1173388052286
TPX2	2.04237538897874e-90	0.715220640297108	0.814	0.576	7.4752981612011e-86	UP	NA	-89.6898644315054
RPL22L1	3.00370192639057e-90	0.461770685067749	0.998	0.993	1.09938494207821e-85	UP	NA	-89.5223431669231
UBE2S	4.65141014620219e-90	0.706311726870498	0.973	0.952	1.70246262761146e-85	UP	NA	-89.3324153641266
RRM2	2.98023732438238e-87	0.512789360027267	0.704	0.421	1.09079666309719e-82	UP	NA	-86.525749150499
CDC20	5.3551890237719e-86	0.522019135868297	0.755	0.46	1.96005273459075e-81	UP	NA	-85.2712251951342
PCNA	1.09044145042101e-85	0.523729054521635	0.941	0.849	3.99112475268594e-81	UP	NA	-84.9623976482345
PARP1	1.25626060600927e-85	0.352267870969839	0.985	0.934	4.59803944405452e-81	NO	NA	-84.9009202586787
SRSF7	1.81640815636152e-82	0.346839133800354	0.996	0.99	6.64823549309879e-78	NO	NA	-81.7407865566198
UBE2C	1.20483505626917e-81	0.926097942496711	0.63	0.351	4.40981678945079e-77	UP	NA	-80.9190724045873
PCLAF	1.02812586106987e-80	0.431792164902961	0.814	0.585	3.76304346410182e-76	UP	NA	-79.987953716642
MANF	7.60347041755297e-80	0.415032986600562	0.966	0.937	2.78294620752856e-75	UP	NA	-79.1189881394057
MKI67	1.50818815318306e-78	0.673178388642519	0.699	0.419	5.52011945946532e-74	UP	MKI67	-77.8215444749173
BIRC5	1.3418669801982e-77	0.371502184822078	0.726	0.444	4.91136733422345e-73	NO	NA	-76.8722905338162
HMGN2	4.1055850835602e-77	0.389260683501707	0.996	0.98	1.50268519643387e-72	NO	NA	-76.386624943184
DTYMK	7.84672425254775e-76	0.348330917988901	0.947	0.874	2.871979543675e-71	NO	NA	-75.1053116089813
HNRNPDL	2.00620979348949e-75	0.357591219539686	0.997	0.994	7.3429284651509e-71	NO	NA	-74.6976236538725
DNAJA1	8.628121665883e-75	0.344832118895578	0.998	0.982	3.15797881092984e-70	NO	NA	-74.0640837395026
TUBA1C	3.80886283742957e-74	0.374283082654328	0.999	0.999	1.3940818871276e-69	NO	NA	-73.4192046666197
UBE2T	1.74063258625592e-73	0.389473976058192	0.829	0.666	6.37088932895531e-69	NO	NA	-72.7592928903422
ANLN	2.70644685104637e-72	0.439553359888778	0.604	0.329	9.90586611951482e-68	UP	NA	-71.5676004971242
HSPA8	2.22801686236907e-71	0.460289478089829	1	1	8.15476451795702e-67	UP	NA	-70.6520815266015
NUSAP1	1.50776857860863e-70	0.418554832554158	0.648	0.386	5.51858377456543e-66	UP	NA	-69.8216653114808
TMPO	9.39068708874212e-70	0.413302866298729	0.91	0.815	3.4370853813505e-65	UP	NA	-69.0273026305313
TFPI2	1.16817313736276e-69	0.374166470974405	1	0.995	4.27563050006142e-65	NO	NA	-68.9324927847675
CENPF	4.39930200638693e-68	0.561455137570225	0.688	0.416	1.61018852735768e-63	UP	NA	-67.3566162232459
NASP	8.50604322722307e-68	0.438686397161171	0.967	0.908	3.11329688159592e-63	UP	NA	-67.0702724145568
CCNB1	2.31620392580939e-67	0.541237217667111	0.792	0.574	8.47753798885495e-63	UP	NA	-66.6352232066221
DEK	2.63155162190196e-67	0.409710489201803	0.995	0.983	9.63174209132338e-63	UP	NA	-66.579788106214
PRC1	9.21722444656247e-65	0.420143274621116	0.684	0.439	3.37359631968633e-60	UP	NA	-64.0353998369739
MAD2L1	1.74617580712179e-63	0.356125721580528	0.764	0.548	6.39117807164648e-59	NO	NA	-62.7579120331281
CDKN3	2.46255512310681e-63	0.370003783932275	0.75	0.508	9.01319800608324e-59	NO	NA	-62.6086140392494
SMC4	4.33982124181351e-63	0.391548091244649	0.835	0.683	1.58841797271616e-58	NO	NA	-62.3625281588038
CKS1B	2.57501482294364e-62	0.393691969510795	0.958	0.9	9.42481175345603e-58	NO	NA	-61.5892202666212
HMMR	8.88621466221609e-60	0.364744298123847	0.571	0.308	3.25244342851771e-55	NO	NA	-59.0512831998179
SDF2L1	3.30721794391875e-59	0.406263017347994	0.958	0.942	1.2104748396537e-54	UP	NA	-58.4805371843659
ASPM	6.94916303715651e-59	0.381197528888695	0.568	0.304	2.54346316322965e-54	NO	NA	-58.1580674990405
HIST1H1B	1.53798188956196e-58	0.521682378749421	0.45	0.212	5.62916751398574e-54	UP	NA	-57.81304877852
F3	1.7531544284224e-53	0.435209508460351	0.996	0.989	6.41672052346881e-49	UP	NA	-52.7561798269423
HIST1H1D	8.3942816789144e-53	0.643830788631792	0.523	0.308	3.07239103729946e-48	UP	NA	-52.0760164616738
CDK1	8.97793515944719e-53	0.377524339081307	0.508	0.282	3.28601404770927e-48	NO	NA	-52.0468235354899
TOP2A	1.58424615882042e-51	0.49904428724042	0.522	0.297	5.79849936589863e-47	UP	NA	-50.8001773371963
DUT	5.84876182253424e-50	0.351604969546429	0.997	0.99	2.14070531466576e-45	NO	NA	-49.2329360639274
CCN1	3.42510334329008e-49	0.38251841851757	0.789	0.629	1.2536220746776e-44	NO	NA	-48.4653263203048
AURKA	8.79179021226382e-48	0.529191030893196	0.646	0.471	3.21788313559068e-43	UP	NA	-47.0559226834989
PTTG1	5.65154693432496e-47	0.418781805626017	0.839	0.743	2.06852269343228e-42	UP	NA	-46.2478326613687
KPNA2	1.56932027409491e-45	0.417875489956092	0.923	0.879	5.74386913521476e-41	UP	NA	-44.8042884145534
HMGB2	1.57251716933402e-40	0.486725871271099	0.736	0.619	5.75557009147946e-36	UP	NA	-39.8034046040663
HIST1H1A	9.04039742004345e-37	0.5318625724647	0.397	0.227	3.3088758597101e-32	UP	NA	-36.0438124773191
HSPA5	4.24479401525727e-36	0.420236381226985	1	0.999	1.55363705752431e-31	UP	NA	-35.3721433796739
HIST1H4C	6.20041067224093e-33	0.792796290973072	0.893	0.859	2.2694123101469e-28	UP	NA	-32.2075795448918
CKS2	3.75480646662003e-32	0.357056677584604	0.927	0.887	1.3742967148476e-27	NO	NA	-31.4254124428529
